# Absolute quantitation of individual SARS-CoV-2 RNA molecules: a new paradigm for infection dynamics and variant differences

**DOI:** 10.1101/2021.06.29.450133

**Authors:** Jeffrey Y Lee, Peter AC Wing, Dalia S Gala, Marko Noerenberg, Aino I Järvelin, Josh Titlow, Xiaodong Zhuang, Natasha Palmalux, Louisa Iselin, Mary Kay Thompson, Richard M Parton, Alan Wainman, Daniel Agranoff, William James, Alfredo Castello, Jane A McKeating, Ilan Davis

## Abstract

Despite an unprecedented global research effort on SARS-CoV-2, early replication events remain poorly understood. Given the clinical importance of emergent viral variants with increased transmission, there is an urgent need to understand the early stages of viral replication and transcription. We used single molecule fluorescence *in situ* hybridisation (smFISH) to quantify positive sense RNA genomes with 95% detection efficiency, while simultaneously visualising negative sense genomes, sub-genomic RNAs and viral proteins. Our absolute quantification of viral RNAs and replication factories revealed that SARS-CoV-2 genomic RNA is long-lived after entry, suggesting that it avoids degradation by cellular nucleases. Moreover, we observed that SARS-CoV-2 replication is highly variable between cells, with only a small cell population displaying high burden of viral RNA. Unexpectedly, the B.1.1.7 variant, first identified in the UK, exhibits significantly slower replication kinetics than the Victoria strain, suggesting a novel mechanism contributing to its higher transmissibility with important clinical implications.

**Graphical Abstract:** 

**In brief:** By detecting nearly all individual SARS-CoV-2 RNA molecules, we quantified viral replication and defined cell susceptibility to infection. We discovered that a minority of cells show significantly elevated viral RNA levels and observed slower replication kinetics for the Alpha variant relative to the Victoria strain.

**Highlights:**

- Single molecule quantification of SARS-CoV-2 replication uncovers early infection kinetics
- There is substantial heterogeneity between cells in rates of SARS-CoV-2 replication
- Genomic RNA is stable and persistent during the initial stages of infection
- B.1.1.7 variant replicates more slowly than the Victoria strain
