## Supplemental Table S1 for "Absolute quantitation of individual SARS-CoV-2 RNA molecules: a new paradigm for infection dynamics and variant differences"

### Sheet: Sheet1
gRNA_positive		gRNA_negative		ORFS-sgRNA_positive		ORFN-sgRNA_positive
1a-p2_01	tagatcggcgccgtaactat	1b-n2_01	gacatgagtaaatttcccct	S-p1_01	CACACTGACTAGAGACTAGT	N-p1_01	TGATTTTGGGGTCCATTATC
1a-p2_02	gttatcgacatagcgagtgt	1b-n2_02	ttggcaaaccacgcgaacaa	S-p1_02	CAGGGGGTAATTGAGTTCTG	N-p1_02	ACGTAATGCGGGGTGCATTT
1a-p2_03	agcatccgaacgtttgatga	1b-n2_03	gtgaatgcgtcatcatctga	S-p1_03	ACAAGTCCTGAGTTGAATGT	N-p1_03	AGTTGAATCTGAGGGTCCAC
1a-p2_04	ccagttgttcggacaaagtg	1b-n2_04	taagctcatgggacacttcg	S-p1_04	GACAGGGTTATCAAACCTCT	N-p1_04	CGTTCTCCATTCTGGTTACT
1a-p2_05	caaagccacgtacgagcacg	1b-n2_05	tgcttgtcgattcagatctt	S-p1_05	GTGCAATTATTCGCACTAGA	N-p1_05	CGACGTTGTTTTGATCGCGC
1a-p2_06	tttcagaacgttccgtgtac	1b-n2_06	accaggtacagctgttttaa	S-p1_06	CTACCAATGGTTCTAAAGCC	N-p1_06	AGACGCAGTATTATTGGGTA
1a-p2_07	taagctcacgcatgagttca	1b-n2_07	ggtgctggttctgataaagg	S-p1_07	ATAATAAGCTGCAGCACCAG	N-p1_07	TGTTGAGTGAGAGCGGTGAA
1a-p2_08	ggtgacgcaactggatagac	1b-n2_08	tgttgctatgcctaatcttt	S-p1_08	TCCTAGGTTGAAGATAACCC	N-p1_08	GGAATTTAAGGTCTTCCTTG
1a-p2_09	aggttgttctaatggttgta	1b-n2_09	ggtgtaaagatggccatgta	S-p1_09	CACAGTCTACAGCATCTGTA	N-p1_09	AATTGGAACGCCTTGTCCTC
1a-p2_10	tgagttggacgtgtgttttc	1b-n2_10	acagatgcgcaaacaggttc	S-p1_10	AGATTCTGTTGGTTGGACTC	N-p1_10	TCATCTGGACTGCTATTGGT
1a-p2_11	acaacctatgttagcgctag	1b-n2_11	ttcctatggacagtacagtt	S-p1_11	TTCACCAAAAGGGCACAAGT	N-p1_11	CTCTTCGGTAGTAGCCAATT
1a-p2_12	tcctttattaccgttcttac	1b-n2_12	atgccttcgaacatatcgtt	S-p1_12	TGCAAATCTGGTGGCGTTAA	N-p1_12	CACCACCACGAATTCGTCTG
1a-p2_13	ttatagcggccttctgtaaa	1b-n2_13	gttctatgactgacatagcc	S-p1_13	GGAGACACTCCATAACACTT	N-p1_13	CTTGGACTGAGATCTTTCAT
1a-p2_14	agaagaaccttgcggtaagc	1b-n2_14	aatttgggtgtggacattgc	S-p1_14	GGTTTGAGATTAGACTTCCT	N-p1_14	TTTGTTAGCACCATAGGGAA
1a-p2_15	gagcaacataagcccgttaa	1b-n2_15	tctattactctgacagtcca	S-p1_15	ACCATTACAAGGTGTGCTAC	N-p1_15	CAGTTGCAACCCATATGATG
1a-p2_16	ctttctgtacaatccctttg	1b-n2_16	atgtcgatagatatcctgct	S-p1_16	TACTACTCTGTATGGTTGGT	N-p1_16	GATTGCAGCATTGTTAGCAG
1a-p2_17	ctcgtcgcctaagtcaaatg	1b-n2_17	ggtgtatgcctattttggaa	S-p1_17	AACACCTGTGCCTGTTAAAC	N-p1_17	TAGAAGCCTTTTGGCAATGT
1a-p2_18	ttaccagcacgtgctagaag	1b-n2_18	ttatgccacacattctgaca	S-p1_18	GACAGCATCAGTAGTGTCAG	N-p1_18	GAGAAGAGGCTTGACTGCCG
1a-p2_19	caaactggtgtaccaaccaa	1b-n2_19	gctattaagtgtgtacctca	S-p1_19	ACAGCAACCTGGTTAGAAGT	N-p1_19	GTTGCGACTACGTGATGAGG
1a-p2_20	tgtaccgagttcaactgtat	1b-n2_20	gttaagcgtgttgactggac	S-p1_20	TGTGCAGTTAACATCCTGAT	N-p1_20	CCTGGAGTTGAATTTCTTGA
1a-p2_21	ttgacgtgcctctgataaga	1b-n2_21	atcatgactaggtgtctagc	S-p1_21	CTGCATGAATAGCAACAGGG	N-p1_21	CAGGAGAAGTTCCCCTACTG
1a-p2_22	tagtagttgtctgattgtcc	1b-n2_22	ctgtattgtcaagtccatgg	S-p1_22	GAGTTGTTGACATGTTCAGC	N-p1_22	CAGCAAAGCAAGAGCAGCAT
1a-p2_23	aagtaacctttgttggtgca	1b-n2_23	gttggcatcattctattgga	S-p1_23	CAATGGGTATGTCACACTCA	N-p1_23	AGCTGGTTCAATCTGTCAAG
1a-p2_24	ccttggttgaatagtcttga	1b-n2_24	cacatggctttgagttgaca	S-p1_24	TAACTAGCGCATATACCTGC	N-p1_24	CTTTACCAGACATTTTGCTC
1a-p2_25	ctcatattgagttgatggct	1b-n2_25	ctctctgacagagtcgtatt	S-p1_25	GCCGAGGAGAATTAGTCTGA	N-p1_25	TAGTGGCAGTACGTTTTTGC
1a-p2_26	gccaatttaaactcaccaga	1b-n2_26	atttttccagagttagtgct	S-p1_26	GTGACATAGTGTAGGCAATG	N-p1_26	AGCTTGTGTTACATTGTATG
1a-p2_27	tagagtcagcacacaaagcc	1b-n2_27	ctgtacctacaggttatgtt	S-p1_27	GTGGGTATGGCAATAGAGTT	N-p1_27	TTTGTTCTGGACCACGTCTG
1a-p2_28	acttctgtgggaagtgtttc	1b-n2_28	cagctaggtttttctacagg	S-p1_28	GCACGGTTTAATTGTGTACA	N-p1_28	CTGGTCCCCAAAATTTCCTT
1a-p2_29	agtagtatgtagccatactc	1b-n2_29	gacatgtacgtgcatggatt	S-p1_29	ACTTCTTGGGTGTTTTTGTC	N-p1_29	TCAGTTCCTTGTCTGATTAG
1a-p2_30	cacaggcgaactcatttact	1b-n2_30	ggcatacctaaggacatgac	S-p1_30	ACAGTAAGGCCGTTAAACTT	N-p1_30	CAATTTGCGGCCAATGTTTG
1a-p2_31	atcatattaggtgcaagggc	1b-n2_31	cacctcagtgttgacactaa	S-p1_31	TTTGGTTGACCACATCTTGA	N-p1_31	TGAAGCGCTGGGGGCAAATT
1a-p2_32	aaggctttaagtttagctcc	1b-n2_32	gtaatcactgggttacatcc	S-p1_32	AGCGTGTTTAAAGCTTGTGC	N-p1_32	ATGCGCGACATTCCGAAGAA
1a-p2_33	ctgaattgtgacatgctgga	1b-n2_33	cacgtaggaatgtggcaact	S-p1_33	TTGCACCAAAATTGGAGCTA	N-p1_33	CCGAAGGTGTGACTTCCATG
1a-p2_34	cccaaccgtctctaagaaac	1b-n2_34	tcatcacagggctcagaata	S-p1_34	TGAAGTCTGCCTGTGATCAA	N-p1_34	ATGGCACCTGTGTAGGTCAA
1a-p2_35	tgcgggagaaaattgatcgt	1b-n2_35	gctgtagcctcaaagatttt	S-p1_35	GTTGAGTCACATATGTCTGC	N-p1_35	ATTTGGATCTTTGTCATCCA
1a-p2_36	cccctcttagtgtcaataaa	1b-n2_36	atctgcaattaacaggccac	S-p1_36	GTAGCAGCAAGATTAGCAGA	N-p1_36	TTGTATGCGTCAATATGCTT
1a-p2_37	tctacccataaagccatcaa	1b-n2_37	ctgtgagtgctttggtttat	S-p1_37	TCCAAGTACACACTCTGACA	N-p1_37	GGTAAGGCTTGAGTTTCATC
1a-p2_38	agtagccaaatcagatgtga	1b-n2_38	ctataggtccagacatgttc	S-p1_38	GGACATAAGATGATAGCCCT	N-p1_38	GAAGAGTCACAGTTTGCTGT
1a-p2_39	cgcacagaattttgagcagt	1b-n2_39	ccacgcacattgctaactaa	S-p1_39	AAGACTACACCATGAGGTGC	N-p1_39	ATCATCCAAATCTGCAGCAG
1a-p2_40	tactgaatgccttcgagttc	1b-n2_40	cactatgtgtacattggcga	S-p1_40	GACACCTTCACGAGGAAAGT	N-p1_40	GGATTGTTGCAATTGTTTGG
1a-p2_41	gtgttccagttttcttgaaa	1b-n2_41	gtgttgtcaatgccagatta	S-p1_41	TGTGTTGTCTGTAGTAATGA
1a-p2_42	ggtaatcatcttcagtacca	1b-n2_42	agaattatacctgcacgtgc	S-p1_42	TCAGGTTGCAAAGGATCATA
1a-p2_43	gcttttagaggcatgagtag	1b-n2_43	gtgctgacatcacatacagt	S-p1_43	CTCCTCCTTGAATGAGTCTA
1a-p2_44	catagggctgttcaagttga	1b-n2_44	ctatggtgatgctgttgttt	S-p1_44	AGCATTAATGCCAGAGATGT
1a-p2_45	ataggcacacttgttatggc	1b-n2_45	aacctagaccaccacttaac	S-p1_45	CCAAGTTCTTGGAGATCGAT
1a-p2_46	gtaattcagatactggttgc	1b-n2_46	tacgtgaagtgctgtctgac	S-p1_46	AAACCTAGCCAAATGTACCA
1a-p2_47	aagccaatcaaggacgggtt	1b-n2_47	gctcaaagctactgaggaga	S-p1_47	TATGGCAATCAAGCCAGCTA
1a-p2_48	aagtgtctcaccactacgac	1b-n2_48	cttgcatacgtagaccattc	S-p1_48	CTCAGAGTCGTCTTCATCAA
